# Synaptome architecture shapes regional dynamics in the mouse brain

**DOI:** 10.1101/2025.01.24.634803

**Authors:** Justine Y. Hansen, Andrea I. Luppi, Zhen Qiu, Silvia Gini, Ben D. Fulcher, Alessandro Gozzi, Seth G. N. Grant, Bratislav Misic

## Abstract

Synapses are the connections that transform neurons from simple electrically charged cells into complex circuits that support perception, cognition and action. Recent advances in single-punctum synapse mapping in mice have made it possible to study the diversity of synapses and how these synapse types are differentially expressed across the brain. A salient question is how synapse diversity shapes the spatial patterning of whole-brain dynamics. Here we derive *>* 6 000 time-series features from fMRI recordings in awake mice to construct a comprehensive macroscale dynamical phenotype of each synapse type. We find that spatial variation in synapse types colocalizes with spatial variation in regional dynamics. Time-series in regions enriched for SAP102-expressing synapses display high-amplitude events while time-series in regions enriched for PSD95-expressing synapses display low stationarity. These regional variations in synapse types and dynamics are associated with patterns of structural and functional connectivity and the placement of hubs. Finally, using two additional fMRI datasets in anaesthetized mice, we show that synapses expressing short- and long-lifetime proteins are differentially engaged across behavioural states. Collectively, this work demonstrates that the spatial organization of microscale synapse types fundamentally shapes whole-brain dynamics.
