## Supplementary Table S1 for "Synaptome architecture shapes regional dynamics in the mouse brain"

### Sheet: Type1_longlifetime
Name	Keywords	Spearmanr	p_bonferroni
PP_Compare_medianf3_olbt_s2	preprocessing,raw	0.461009	0.0400009
PP_Compare_medianf3_olbt_s5	preprocessing,raw	0.461026	0.0399641
MF_FitSubsegments_arsbc_uniform_25_01_sbcs_mean	model,prediction,arfit	0.461467	0.0390533
SC_FluctAnal_2_dfa_50_1_2_logi_r2_alpha	scaling	0.462506	0.0369807
ST_LocalExtrema_l100_medianabsext	distribution,stationarity	0.46469	0.0329569
SY_SlidingWindow_m_s5_2	stationarity	0.465341	0.0318385
SY_DriftingMeann10_min	stationarity	-0.472703	0.0214488
MF_steps_ahead_arma_3_1_6_rmserr_5	model,prediction	0.474252	0.0197141
MF_CompareTestSets_y_ar_best_uniform_25_01_1_rmserr_median	model,prediction,arfit,stationarity	0.477035	0.0169265
SC_FluctAnal_2_dfa_50_1_2_logi_r2_ssr	scaling	0.480275	0.0141491
StatAv5	stationarity,StatAv	0.480328	0.0141076
MF_CompareTestSets_y_ss_2_uniform_25_01_1_rmserr_median	model,prediction,stationarity	0.480557	0.013929
MF_CompareTestSets_y_ss_best_uniform_25_01_1_rmserr_median	model,prediction,stationarity	0.481121	0.0134986
SY_DriftingMeann5_meanabsmaxmin	stationarity	0.482125	0.0127629
MF_CompareTestSets_y_ss_2_uniform_25_01_1_meandiffs_std	model,prediction,stationarity	0.482671	0.0123788
EX_MovingThreshold_01_002_pkick	outliers	0.489609	0.00835622
SC_FluctAnal_2_dfa_50_3_logi_meanssr	scaling	-0.49403	0.00647611
PP_Compare_medianf3_kscn_olapint	preprocessing,raw	-0.49609	0.00574358
PP_Compare_rav2_kscn_relent	preprocessing,raw	-0.496284	0.0056789
SY_SlidingWindow_m_ent10_1	stationarity	0.496531	0.00559757
SY_DriftingMeann10_meanabsmaxmin	stationarity	0.511183	0.00232674
StatAv10	stationarity,StatAv	0.522225	0.00116795
ST_LocalExtrema_l50_meanabsext	distribution,stationarity	0.526575	0.000884234
SY_DriftingMeann5_min	stationarity	-0.542971	0.000298861
SC_FluctAnal_2_dfa_50_2_logi_meanssr	scaling	-0.549945	0.000185078
DN_RemovePoints_absfar_08_saturate_sumabsacfdiff	correlation,outliers	-0.570533	4.21144e-05

### Sheet: Type1_shortlifetime
Name	Keywords	Spearmanr	p_bonferroni
CO_AddNoise_ac_gaussian_firstUnder25	correlation,AMI,entropy	-0.458314	0.0460297
PP_ModelFit_ar_2_rmserrrat_lf_02_d1	preprocessing,trend	-0.464461	0.0333586
MF_CompareTestSets_y_ss_best_uniform_25_01_1_rmserr_mean	model,prediction,stationarity	0.466644	0.0297079
MF_CompareTestSets_y_ar_4_rand_25_01_1_mabserr_median	model,prediction,stationarity	0.471329	0.0231056
MF_CompareTestSets_y_ss_2_uniform_25_01_1_rmserr_mean	model,prediction,stationarity	0.474957	0.0189702
MF_steps_ahead_arma_3_1_6_rmserr_4	model,prediction	0.484238	0.0113358

### Sheet: Type2
Name	Keywords	Spearmanr	p_bonferroni
CO_Embed2_tau_eucdm2	correlation,embedding	-0.457134	0.0489299
WL_DetailCoeffs_db3_max_corrcoef_max_medians	wavelet	-0.457275	0.0485748
NL_BoxCorrDim_50_ac_5_minr2	nonlinear,correlation,tstool,dimension	0.457328	0.0484423
CO_HistogramAMI_std1_5bin_ami5	information,correlation,AMI	0.457398	0.0482661
PP_Compare_resample_1_2_htdt_ksn	preprocessing,raw	0.457539	0.0479155
CO_AddNoise_1_quantiles_10_firstUnder75	correlation,AMI,entropy	-0.458015	0.0467497
MD_pNN_raw_pnn70	medical,raw,spreadDependent	-0.458173	0.0463673
DN_RemovePoints_absclose_05_remove_kurtosisrat	correlation,outliers,distribution	-0.458297	0.0460718
EN_DistributionEntropy_hist_20_0	entropy	-0.458332	0.0459877
SB_TransitionpAlphabet_40_1_maxdiagfexp_rmse	symbolic,transitionmat	0.458473	0.0456527
EN_Randomize_permute_swss5_1fexprmse	entropy,slow,stationarity	0.458526	0.0455276
FC_Surprise_dist_20_2_q_500_mean	information,symbolic	-0.458596	0.0453614
SB_TransitionpAlphabet_40_1_maxdiagfexp_b	symbolic,transitionmat	0.458878	0.0447022
SP_Summaries_pgram_hamm_numPromPeaks_2	FourierSpectrum	-0.458895	0.0446613
DN_Withinp_10	distribution,spread	0.459512	0.0432519
RM_ami_10	information,correlation,AMI	0.46034	0.0414248
MD_polvar_01_3	medical,symbolic	-0.460428	0.0412348
DN_FitKernelSmooth_area_01	distribution,ksdensity,raw,spreadDependent	0.460551	0.0409701
DN_RemovePoints_max_08_saturate_mean	correlation,outliers	0.460762	0.0405201
median_absolute_deviation	distribution,spread,raw,spreadDependent	-0.46078	0.0404828
CO_StickAngles_y_q90_n	correlation	-0.460815	0.0404083
NL_BoxCorrDim_50_ac_5_meanchr2	nonlinear,correlation,tstool,dimension	0.461132	0.0397437
SY_LocalGlobal_kurtosis_p5	stationarity,distribution	0.461255	0.039488
SB_BinaryStats_mean_stdstretch0	symbolic,distribution,correlation	0.461572	0.0388376
CO_Embed2_Basic_tau_parabup05	correlation	0.461907	0.0381621
FC_Surprise_dist_100_5_q_500_tstat	information,symbolic	-0.461925	0.0381268
FC_Surprise_dist_50_3_q_500_std	information,symbolic	0.462453	0.0370835
NL_TSTL_GPCorrSum2_n1_05_100_20_ac_fnnmar_robfitresac1	nonlinear,correlation,tstool,stochastic	0.462471	0.0370492
DN_OutlierInclude_p_001_mfexpr2	distribution,outliers	-0.462506	0.0369807
SB_BinaryStretch_lseq0	binary	0.462559	0.0368781
EN_rpde_3_1_meanNonZero	entropy	0.462682	0.0366398
NL_TSTL_LargestLyap_n1_01_001_3_mi_fnnmar_ve_gradient	nonlinear,tstool	-0.462735	0.0365381
NL_BoxCorrDim_50_ac_5_mind4	nonlinear,correlation,tstool,dimension	0.462788	0.0364367
SB_TransitionpAlphabet_40_1_trfexp_b	symbolic,transitionmat	0.462805	0.0364029
MF_StateSpace_n4sid_1_05_1_ac3	model	0.463034	0.0359669
SD_TSTL_surrogates_1_100_2_tc3_normpatponmax	nonlinear,tstool,correlation,surrogate	-0.463351	0.0353712
MD_pNN_raw_pnn80	medical,raw,spreadDependent	-0.463668	0.0347848
DN_pleft04	distribution,spread	-0.463791	0.0345593
DN_RemovePoints_absfar_01_saturate_fzcacrat	correlation,outliers	0.463844	0.034463
NL_TSTL_LargestLyap_n1_01_001_3_1_4_to09max	nonlinear,tstool	0.463932	0.0343028
CO_Embed2_tau_areas_50	correlation,embedding	-0.463967	0.0342394
SY_RangeEvolve_p50	stationarity	-0.464126	0.0339539
EN_rpde_3_1_propNonZero	entropy	-0.464373	0.0335143
EN_DistributionEntropy_hist_auto_02	entropy	0.464866	0.0326511
MD_pNN_raw_pnn60	medical,raw,spreadDependent	-0.464866	0.0326511
CO_Embed2_Basic_tau_parabdown05	correlation	0.464918	0.0325598
DN_SimpleFit_exp1_AC2_ks	distribution,gof,exp1	-0.465007	0.0324083
CO_StickAngles_y_q99_all	correlation	0.465077	0.0322875
CO_CompareMinAMI_even_2_80_min	correlation,AMI	0.465499	0.0315721
EX_MovingThreshold_1_01_medianq	outliers	-0.465817	0.031045
NL_TSTL_LargestLyap_n1_01_001_3_1_4_maxp	nonlinear,tstool	0.466116	0.0305549
CO_Embed2_Basic_tau_medianincircle	correlation	0.466292	0.0302701
CO_AddNoise_1_quantiles_10_ac1	correlation,AMI,entropy	-0.466363	0.0301568
CO_Embed2_Shapes_tau_circle_1_max	correlation,embedding	0.466644	0.0297079
CO_Embed2_Shapes_tau_circle_1_iqr	correlation,embedding	0.467049	0.0290735
SB_TransitionpAlphabet_40_1_meandiagfexp_rmse	symbolic,transitionmat	0.467507	0.0283717
DN_HistogramMode_abs_10	distribution	0.467912	0.0277642
SY_RangeEvolve_nuqp1	stationarity	-0.468423	0.0270156
NL_BoxCorrDim_50_ac_5_minr18	nonlinear,correlation,tstool,dimension	0.468511	0.0268885
EN_Randomize_dyndist_swss5_1diff	entropy,slow,stationarity	0.468846	0.0264106
WL_dwtcoeff_db3_5_noisestd_l3	wavelet,dwt	-0.469004	0.026187
CO_StickAngles_y_q90_all	correlation	-0.469286	0.0257939
PH_Walker_biasprop_01_05_sw_ansarib_pval	trend	0.469374	0.0256722
CO_AddNoise_1_quantiles_10_ac2	correlation,AMI,entropy	-0.470149	0.0246242
DN_SimpleFit_exp1_rmse_hsqrt	distribution,gof,exp1	0.470202	0.0245543
MD_pNN_raw_pnn10	medical,raw,spreadDependent	-0.470255	0.0244845
MD_hrv_classic_pnn10	medical	-0.470255	0.0244845
MD_hrv_classic_pnn5	medical	-0.470554	0.0240926
MD_pNN_raw_pnn5	medical,raw,spreadDependent	-0.470554	0.0240926
FC_Surprise_dist_100_5_q_500_std	information,symbolic	0.470572	0.0240698
NL_TSTL_LargestLyap_n1_01_001_3_mi_fnnmar_ve_minbad	nonlinear,tstool	-0.470818	0.0237518
MD_hrv_classic_pnn30	medical	-0.471347	0.0230836
MD_pNN_raw_pnn30	medical,raw,spreadDependent	-0.471347	0.0230836
SY_RangeEvolve_nuqp50	stationarity	-0.473337	0.0207225
SD_SurrogateTest_RP_99_tc3_mediqr	surrogate,nonlinearity	0.473777	0.0202318
SY_LocalGlobal_kurtosis_p1	stationarity,distribution	0.473847	0.0201543
FC_Surprise_dist_50_3_q_500_min	information,symbolic	-0.473865	0.020135
FC_LoopLocalSimple_mean_sws_fexp_c	forecasting	0.474094	0.0198853
FC_Surprise_dist_50_3_q_500_tstat	information,symbolic	-0.474112	0.0198662
SD_SurrogateTest_RP_99_tc3_prank	surrogate,nonlinearity	-0.474358	0.0196008
CO_AddNoise_1_std1_10_fitexpb	correlation,AMI,entropy	-0.474569	0.019376
CO_Embed2_Shapes_tau_circle_1_std	correlation,embedding	0.474763	0.0191721
CO_StickAngles_y_q10_n	correlation	0.475256	0.018662
ST_LocalExtrema_n50_meanabsext	distribution,stationarity	-0.475344	0.0185723
CO_AddNoise_1_std1_10_firstUnder50	correlation,AMI,entropy	-0.476151	0.0177686
SD_TSTL_surrogates_1_100_1_tc3_ksphereonmax	nonlinear,tstool,correlation,surrogate	-0.476278	0.0176459
EN_DistributionEntropy_hist_sturges_0	entropy	-0.476841	0.0171079
WL_cwt_db3_32_medianabsC	wavelet,cwt	-0.476965	0.0169923
quantile_20	distribution	0.477105	0.016861
SD_TSTL_surrogates_1_100_1_tc3_iqrsfrommedian	nonlinear,tstool,correlation,surrogate	0.477581	0.0164252
WL_cwt_sym2_32_medianabsC	wavelet,cwt	-0.477792	0.0162349
SC_FluctAnal_2_iqr_50_logi_stdssr	scaling	0.477916	0.0161248
CO_AddNoise_1_std1_10_ac2	correlation,AMI,entropy	-0.478056	0.0159999
MD_hrv_classic_pnn40	medical	-0.478162	0.0159068
MD_pNN_raw_pnn40	medical,raw,spreadDependent	-0.478162	0.0159068
CO_Embed2_Basic_tau_updiag05	correlation	0.478497	0.0156154
SC_FluctAnal_2_std_50_logi_stdssr	scaling	0.479342	0.0149015
EX_MovingThreshold_01_002_minq	outliers	-0.47936	0.014887
NL_TISEAN_c1_1_1_7_002_05_mind	nonlinear,tisean,dimension,entropy	0.47943	0.014829
DN_OutlierInclude_n_001_nflb	distribution,outliers	-0.479536	0.0147423
SC_FluctAnal_2_dfa_50_0_logi_stdssr	scaling	0.479677	0.0146275
SD_TSTL_surrogates_1_100_1_tc3_ksiqrsfrommode	nonlinear,tstool,correlation,surrogate	0.4798	0.0145278
ST_LocalExtrema_n50_minminmed	distribution,stationarity	0.47987	0.0144711
CO_tc3_ac_absnum	correlation,nonlinear	0.480223	0.0141907
FC_Surprise_dist_50_3_q_500_lq	information,symbolic	-0.481061	0.0135435
EN_rpde_3_1_H_norm	entropy	-0.481315	0.0133536
EN_rpde_3_1_H	entropy	-0.481315	0.0133536
EN_Randomize_statdist_sampen2_015fexpb	entropy,slow	0.481949	0.0128892
SY_VarRatioTest_2_0_stat	vratiotest	-0.482389	0.0125757
MD_polvar_01_6	medical,symbolic	-0.482442	0.0125385
PP_Compare_resample_2_1_htdt_chi2n	preprocessing,raw	-0.482759	0.0123179
CO_StickAngles_y_kurtosis_all	correlation	0.482829	0.0122694
NL_TSTL_LargestLyap_n1_01_001_3_mi_fnnmar_to09max	nonlinear,tstool	0.48334	0.0119229
HT_DistributionTest_lillie_norm	hypothesistest,distribution,lillie,raw	-0.48341	0.0118758
WL_coeffs_db3_2_wb1m	wavelet	-0.483851	0.0115857
SC_FluctAnal_mag_2_dfa_50_2_logi_meanssr	scaling	0.484062	0.0114488
NL_TISEAN_c1_1_1_7_002_05_bestestd	nonlinear,tisean,dimension,entropy	0.484185	0.0113696
ST_LocalExtrema_n50_medianabsmin	distribution,stationarity	-0.484344	0.0112686
CO_AddNoise_1_std1_10_ac1	correlation,AMI,entropy	-0.486052	0.0102324
WL_coeffs_db3_2_wb25m	wavelet	-0.486422	0.0100203
SB_BinaryStats_mean_longstretch0	symbolic,distribution,correlation	0.486457	0.0100003
SD_SurrogateTest_RP_99_tc3_f	surrogate,nonlinearity	-0.487214	0.00957954
NL_TSTL_dimensions_50_ac_fnnmar_scr_co_m2_minbad	nonlinear,tstool,scaling,dimension	0.487355	0.00950313
DN_Withinp_median_10	distribution,spread	-0.487496	0.0094273
FC_Surprise_dist_100_5_q_500_max	information,symbolic	0.487672	0.00933332
jbtest	hypothesistest,raw	-0.488551	0.00887755
MF_hmm_CompareNStates_06_24_meandiffLLtt	hmm,model	0.488553	0.00887651
SC_FluctAnal_mag_2_dfa_50_2_logi_r2_ssr	scaling	0.489803	0.00826401
PP_Iterate_diff_gauss1_hsqrt_trend	preprocessing,raw	-0.49049	0.00794479
CO_Embed2_Shapes_tau_circle_01_ac1	correlation,embedding	0.490508	0.00793676
SB_TransitionpAlphabet_40_1_meandiagfexp_r2	symbolic,transitionmat	-0.490719	0.00784099
HT_DistributionTest_ks_norm	hypothesistest,distribution,ks,raw	-0.491177	0.00763724
MF_hmm_CompareNStates_06_24_maxLLtest	hmm,model	-0.492674	0.00700547
CO_Embed2_tau_eucds5	correlation,embedding	0.492744	0.00697699
CO_AddNoise_1_std1_10_firstUnder75	correlation,AMI,entropy	-0.492964	0.00688895
ST_LocalExtrema_n100_medianabsmin	distribution,stationarity	-0.494047	0.00646949
MD_hrv_classic_pnn20	medical	-0.494558	0.00628029
MD_pNN_raw_pnn20	medical,raw,spreadDependent	-0.494558	0.00628029
SC_FluctAnal_2_dfa_50_1_2_logi_ratsplitminerr	scaling	-0.494611	0.00626102
CO_tc3_1_absnum	correlation,nonlinear	0.494875	0.0061655
CO_Embed2_Shapes_tau_circle_01_ac2	correlation,embedding	0.495175	0.00605891
NL_TSTL_PoincareSection_max_mi_iqrx	nonlinear,tstool	-0.495263	0.00602789
MD_polvar_01_5	medical,symbolic	-0.495492	0.00594795
CO_tc3_1_abs	correlation,nonlinear	0.495615	0.00590532
NL_TSTL_LargestLyap_n1_01_001_3_mi_fnnmar_vse_intercept	nonlinear,tstool	0.495756	0.00585695
SD_TSTL_surrogates_1_100_1_tc3_normpatponmax	nonlinear,tstool,correlation,surrogate	-0.496037	0.00576134
EN_Randomize_dyndist_statav5fexpc	entropy,slow,stationarity	0.496073	0.00574949
SC_FluctAnal_2_endptdiff_50_logi_stdssr	scaling	0.497253	0.00536568
PP_Compare_resample_2_1_kscn_olapint	preprocessing,raw	-0.497376	0.00532701
PP_Iterate_diff_gauss1_hsqrt_lin	preprocessing,raw	-0.498591	0.00495967
EX_MovingThreshold_01_01_minq	outliers	-0.498626	0.00494939
SY_LocalGlobal_std_l50	stationarity,distribution	-0.498785	0.00490337
MF_hmm_07_3_Mu_1	hmm,model	0.500616	0.00440016
ST_LocalExtrema_n100_minminmed	distribution,stationarity	0.501356	0.00421114
EN_mse_1-10_2_015_sampen_s6	entropy	-0.502184	0.00400873
WL_coeffs_db3_2_wb10m	wavelet	-0.50236	0.00396687
CO_Embed2_tau_eucdm5	correlation,embedding	0.50317	0.00377959
SD_SurrogateTest_RP_99_tc3_p	surrogate,nonlinearity	-0.505548	0.0032771
DN_OutlierInclude_p_001_mdrmd	distribution,outliers,stationarity	0.506921	0.00301634
SD_TSTL_surrogates_1_100_1_tc3_kspminfromext	nonlinear,tstool,correlation,surrogate	-0.509175	0.00263053
CO_StickAngles_y_kurtosis_n	correlation	0.510267	0.00246094
DN_OutlierInclude_n_001_nfexpb	distribution,outliers	-0.510831	0.00237751
signtest	hypothesistest,signtest	-0.513279	0.00204526
NL_TSTL_LargestLyap_n1_01_001_3_mi_fnnmar_vse_minbad	nonlinear,tstool	-0.513296	0.00204304
MF_hmm_07_3_LLdifference	hmm,model	-0.51578	0.00175159
NL_TSTL_LargestLyap_n1_01_001_3_mi_fnnmar_vse_gradient	nonlinear,tstool	-0.516009	0.0017268
SY_RangeEvolve_l50	stationarity	-0.519848	0.00135759
NL_TSTL_LargestLyap_n1_01_001_3_1_4_expfit_b	nonlinear,tstool	0.520094	0.00133664
SC_FluctAnal_mag_2_dfa_50_2_logi_r2_resac1	scaling	-0.520517	0.00130144
signrank	hypothesistest	-0.520957	0.00126572
PP_Compare_resample_2_1_htdt_ksn	preprocessing,raw	-0.521345	0.00123505
NL_TISEAN_c1_1_1_7_002_05_bestgoodness	nonlinear,tisean,dimension,entropy	0.524427	0.00101502
MF_ExpSmoothing_05_best_p1_1	model	-0.524779	0.000992386
DN_OutlierInclude_n_001_nflrmse	distribution,outliers	0.524814	0.00099015
MF_hmm_CompareNStates_06_24_meanLLtest	hmm,model	-0.524885	0.000985691
NL_TSTL_LargestLyap_n1_01_001_3_1_4_vse_gradient	nonlinear,tstool	-0.525237	0.000963683
NL_TSTL_LargestLyap_n1_01_001_3_1_4_vse_intercept	nonlinear,tstool	0.525941	0.000921059
FC_Surprise_dist_20_tau_m2quad_500_lq	information,symbolic	-0.526683	0.000878103
DN_OutlierInclude_n_001_nflr2	distribution,outliers	-0.527403	0.000838259
CO_StickAngles_y_statav2_all_s	correlation,stationarity	0.529534	0.000730118
NL_TSTL_LargestLyap_n1_01_001_3_1_4_to095max	nonlinear,tstool	0.530732	0.000675307
MF_hmm_08_2_LLtestpersample	hmm,model	-0.531524	0.00064121
SY_RangeEvolve_p20	stationarity	-0.532158	0.000615118
MF_hmm_08_2_LLdifference	hmm,model	-0.534888	0.000513871
DN_OutlierInclude_abs_001_mdrmd	distribution,outliers,stationarity	0.538463	0.000405054
NL_TISEAN_c1_1_1_7_002_05_bestscrd	nonlinear,tisean,dimension,entropy	0.541404	0.000332349
MF_hmm_07_3_LLtestpersample	hmm,model	-0.544204	0.000274805
NL_TSTL_LargestLyap_n1_01_001_3_mi_fnnmar_to095max	nonlinear,tstool	0.551161	0.000170061
SY_LocalGlobal_std_p05	stationarity,distribution	-0.554313	0.000136328
SY_RangeEvolve_nuqp20	stationarity	-0.556074	0.000120367
DN_OutlierInclude_n_001_mdrm	distribution,outliers,stationarity	0.557976	0.000105135
SY_LocalGlobal_std_l100	stationarity,distribution	-0.563929	6.84635e-05
DN_OutlierInclude_n_001_mdrmd	distribution,outliers,stationarity	0.564404	6.61331e-05
SY_LocalGlobal_std_p5	stationarity,distribution	-0.566394	5.71763e-05
SY_RangeEvolve_l100	stationarity	-0.567821	5.14818e-05
SY_RangeEvolve_p10	stationarity	-0.571396	3.94922e-05
DN_OutlierInclude_p_001_mrmd	distribution,outliers	0.574143	3.21433e-05
DN_OutlierInclude_p_001_mdrm	distribution,outliers,stationarity	0.574989	3.01585e-05
SY_RangeEvolve_nuql50	stationarity	-0.577049	2.57995e-05
SB_MotifTwo_mean_h	symbolic,motifs	-0.578018	2.3965e-05
SY_RangeEvolve_nuql100	stationarity	-0.580483	1.98411e-05
DN_OutlierInclude_p_001_mrm	distribution,outliers	0.586172	1.27564e-05
DN_OutlierInclude_abs_001_mdrm	distribution,outliers,stationarity	0.591314	8.49358e-06
DN_OutlierInclude_n_001_mrm	distribution,outliers	0.596192	5.73642e-06
CO_Embed2_tau_eucdm1	correlation,embedding	-0.604857	2.81035e-06
DN_OutlierInclude_abs_001_mrm	distribution,outliers	0.60609	2.53462e-06
SY_RangeEvolve_nuqp10	stationarity	-0.609771	1.85721e-06
SY_LocalGlobal_std_l500	stationarity,distribution	-0.614737	1.21301e-06
DN_OutlierInclude_abs_001_mrmd	distribution,outliers	0.616833	1.01118e-06
SY_LocalGlobal_std_p1	stationarity,distribution	-0.626519	4.28372e-07
DN_OutlierInclude_n_001_mrmd	distribution,outliers	0.637684	1.53286e-07
